# A UHM – ULM interface contributes to U2AF2 and SF3B1 association for pre-mRNA splicing

**DOI:** 10.1101/2022.01.09.475535

**Authors:** Justin Galardi, Victoria N. Bela, Nazish Jeffery, Xueyang He, Eliezra Glasser, Sarah Loerch, Jermaine L. Jenkins, Mary J. Pulvino, Paul L. Boutz, Clara L. Kielkopf

## Abstract

In the early stages of spliceosome assembly, the 3’ splice site is recognized by sequential complexes of U2AF2 with SF1 followed by the SF3B1 subunit of the U2 small nuclear ribonucleoprotein particle. The U2AF2 – SF1 interface comprises a U2AF homology motif (UHM) of U2AF2 and a well-characterized U2AF ligand motif (ULM)/coiled coil region of SF1. However, the structure of the U2AF2 – SF3B1 interface and its importance for pre-mRNA splicing is unknown. To address this knowledge gap, we determined the crystal structure of the U2AF2 UHM bound to a SF3B1 ULM site at 1.8 Å resolution. The trajectory of the SF3B1 ULM across the U2AF2 UHM surface differed from prior UHM/ULM structures. This distinctive structure is expected to modulate the orientations of the fulllength proteins. Using isothermal titration calorimetry, we established similar binding affinities of a minimal U2AF2 UHM – SF3B1 ULM complex and a nearly full-length U2AF2 protein binding the N-terminal SF3B1 region, with or without an auxiliary SF3B6 subunit. We showed that key residues at the U2AF2 UHM – SF3B1 ULM interface are required for high affinity association and co-immunoprecipitation of the splicing factors. Moreover, disrupting the U2AF2 – SF3B1 interface altered splicing of representative human transcripts. Further analysis of these transcripts and genome-wide data sets indicated that the subset of splice sites co-regulated by U2AF2 and SF3B1 are largely distinct from those co-regulated by U2AF2 and SF1. Altogether, these findings support distinct structural and functional roles for the sequential SF1 and SF3B1 complexes with U2AF2 during the pre-mRNA splicing process.
