## Supplementary material for "A UHM – ULM interface contributes to U2AF2 and SF3B1 association for pre-mRNA splicing": Table S4

### Sheet: Sheet1
Sample name	HepG2_Control_A_replicate1	HepG2_Control_A_replicate2	HepG2_Control_B_replicate1	HepG2_Control_B_replicate2	HepG2_Control_C_replicate1	HepG2_Control_C_replicate2	HepG2_Control_D_replicate1	HepG2_Control_D_replicate2	HepG2_SF1_KD_replicate1	HepG2_SF1_KD_replicate2	HepG2_SF3B1_KD_replicate1	HepG2_SF3B1_KD_replicate2	HepG2_U2AF2_KD_replicate1	HepG2_U2AF2_KD_replicate2	K562_Control_A_replicate1	K562_Control_A_replicate2	K562_Control_B_replicate1	K562_Control_B_replicate2	K562_Control_C_replicate1	K562_Control_C_replicate2	K562_Control_D_replicate1	K562_Control_D_replicate2	K562_SF1_KD_replicate1	K562_SF1_KD_replicate2	K562_SF3B1_KD_replicate1	K562_SF3B1_KD_replicate2	K562_U2AF2_KD_replicate1	K562_U2AF2_KD_replicate2
ENCODE fastq file ID read 1	ENCFF291QQH.fastq.gz	ENCFF503VRZ.fastq.gz	ENCFF229VBF.fastq.gz	ENCFF773HLT.fastq.gz	ENCFF866KCW.fastq.gz	ENCFF813XBJ.fastq.gz	ENCFF427IYE.fastq.gz	ENCFF032JQZ.fastq.gz	ENCFF332XYA.fastq.gz	ENCFF037GYP.fastq.gz	ENCFF151GQG.fastq.gz	ENCFF085TKK.fastq.gz	ENCFF158ZML.fastq.gz	ENCFF593VXV.fastq.gz	ENCFF326WTJ.fastq.gz	ENCFF273KVQ.fastq.gz	ENCFF759IRT.fastq.gz	ENCFF799FEY.fastq.gz	ENCFF791HTS.fastq.gz	ENCFF078MXU.fastq.gz	ENCFF075HNS.fastq.gz	ENCFF548VUD.fastq.gz	ENCFF944JKZ.fastq.gz	ENCFF930IBV.fastq.gz	ENCFF151GQG.fastq.gz	ENCFF085TKK.fastq.gz	ENCFF158ZML.fastq.gz	ENCFF593VXV.fastq.gz
ENCODE fastq file ID read 2	ENCFF602GIQ.fastq.gz	ENCFF105YHI.fastq.gz	ENCFF178MWG.fastq.gz	ENCFF768JSC.fastq.gz	ENCFF518SUL.fastq.gz	ENCFF276KEO.fastq.gz	ENCFF554VFV.fastq.gz	ENCFF191JJU.fastq.gz	ENCFF367RQM.fastq.gz	ENCFF469XWM.fastq.gz	ENCFF582PPR.fastq.gz	ENCFF716RTI.fastq.gz	ENCFF550GXB.fastq.gz	ENCFF424URS.fastq.gz	ENCFF767QZM.fastq.gz	ENCFF751LOM.fastq.gz	ENCFF963MPW.fastq.gz	ENCFF686ZOZ.fastq.gz	ENCFF691MJX.fastq.gz	ENCFF656RXL.fastq.gz	ENCFF072QOL.fastq.gz	ENCFF818RDZ.fastq.gz	ENCFF815OVM.fastq.gz	ENCFF834VEC.fastq.gz	ENCFF582PPR.fastq.gz	ENCFF716RTI.fastq.gz	ENCFF550GXB.fastq.gz	ENCFF424URS.fastq.gz
Number of input reads	27144647	31095481	22568950	35970280	28948381	25932042	38489517	41381718	38184656	37428148	37307141	33273209	25731802	24352439	38370991	52532470	24871514	28966544	31677461	30940000	39390393	94293289	21292757	34555450	34261729	37000535	24991467	23764320
Average input read length	202	202	200	200	200	200	200	200	202	202	200	200	200	200	200	200	200	200	200	200	200	200	200	200	200	200	200	200
UNIQUE READS:
Uniquely mapped reads number	22734504	27086147	18205200	30404112	26147825	23471403	31131307	34166819	33045866	33058457	31031145	27433916	23352542	22326586	29597998	42285552	21824791	25382464	25432629	24971010	32760156	78525871	17055908	29971991	29662396	30843163	22057840	20840810
Uniquely mapped reads %	0.8375	0.8711	0.8066	0.8453	0.9033	0.9051	0.8088	0.8257	0.8654	0.8833	0.8318	0.8245	0.9075	0.9168	0.7714	0.8049	0.8775	0.8763	0.8029	0.8071	0.8317	0.8328	0.801	0.8674	0.8658	0.8336	0.8826	0.877
Average mapped length	198.77	199.25	197.81	197.85	198.56	198.64	197.43	197.43	199.21	199.6	197.5	197.26	198.52	198.67	196.18	197.39	198.07	197.86	197.06	197.28	198.2	198.13	198.05	198.18	198.17	197.95	198.05	197.98
Number of splices: Total	16565555	16836275	11196589	19200475	17736170	16603183	15819511	18483134	21004564	19260448	16137742	14315858	14612493	13906178	22271679	28574570	14272308	16932376	14072005	13381995	23701281	56975315	10171156	18840101	14578804	13705485	13105322	12281518
Number of splices: Annotated (sjdb)	16565446	16836054	11196488	19200321	17736078	16603079	15819376	18482965	21004389	19260248	16137571	14315656	14612397	13906076	22271393	28574045	14272213	16932227	14071839	13381822	23701042	56974881	10171073	18839905	14578546	13705160	13105207	12281399
Number of splices: GT/AG	16385124	16632503	11080329	18958718	17556139	16439537	15621915	18262074	20728731	19016228	15929770	14131253	14474114	13773603	22058108	28283715	14142503	16777614	13884775	13201592	23474346	56415460	10064299	18631562	14404786	13501209	12979294	12167267
Number of splices: GC/AG	146447	174009	99168	213892	157239	139570	171271	191184	246481	216114	187027	166447	119737	115163	182518	251140	112600	134662	165124	159942	195772	486397	93133	185034	152273	183269	109240	98373
Number of splices: AT/AC	24647	16809	11462	17625	16299	17409	17086	20523	18379	17671	12561	11233	12256	11972	22805	28971	12851	14930	16706	15140	23482	54713	9890	16645	15443	14912	12643	11876
MULTI-MAPPING READS:
Number of reads mapped to multiple loci	1210396	1297714	918250	1589661	1198633	1092074	1948180	1840475	1784347	1705451	1574448	1508102	1049250	969348	1789552	2473120	1476123	1507910	1855622	1711375	1940024	5017821	1001568	1848330	1936687	2476363	1313619	1229969
% of reads mapped to multiple loci	0.0446	0.0417	0.0407	0.0442	0.0414	0.0421	0.0506	0.0445	0.0467	0.0456	0.0422	0.0453	0.0408	0.0398	0.0466	0.0471	0.0593	0.0521	0.0586	0.0553	0.0493	0.0532	0.047	0.0535	0.0565	0.0669	0.0526	0.0518
Number of reads mapped to too many loci	2931	2535	1910	3267	4914	4715	3663	3400	4535	4373	3999	2735	5230	4865	11928	11700	6029	4966	5246	5351	7363	21677	4088	7769	6658	6686	4713	4657
% of reads mapped to too many loci	0.0001	0.0001	0.0001	0.0001	0.0002	0.0002	0.0001	0.0001	0.0001	0.0001	0.0001	0.0001	0.0002	0.0002	0.0003	0.0002	0.0002	0.0002	0.0002	0.0002	0.0002	0.0002	0.0002	0.0002	0.0002	0.0002	0.0002	0.0002
UNMAPPED READS:
% of reads unmapped: too many mismatches	0.0025	0.0019	0.0108	0.0095	0.0022	0.0022	0.0093	0.0094	0.0024	0.0028	0.0092	0.0093	0.0023	0.0023	0.0138	0.0128	0.003	0.0031	0.0088	0.0086	0.0129	0.0126	0.0063	0.005	0.0039	0.0037	0.0028	0.0029
% of reads unmapped: too short	0.1149	0.0849	0.1414	0.1005	0.0526	0.0499	0.1307	0.12	0.0849	0.0678	0.1162	0.1203	0.0488	0.0404	0.1666	0.1337	0.0588	0.0672	0.1288	0.128	0.1046	0.1	0.1443	0.0727	0.0728	0.0947	0.0607	0.0671
% of reads unmapped: other	0.0004	0.0003	0.0004	0.0004	0.0004	0.0005	0.0004	0.0005	0.0005	0.0005	0.0005	0.0005	0.0005	0.0005	0.0013	0.0012	0.0011	0.0012	0.0008	0.0008	0.0014	0.0012	0.0011	0.0013	0.0009	0.0009	0.0011	0.001
